# A combinatorial genetics approach reveals limits to redundancy within *Plasmodium falciparum* invasion ligand families

**DOI:** 10.64898/2026.02.23.706623

**Authors:** Eleanor Silvester, Carla Briggs, Alazhar Colombowala, Anna Kuroshchenkova, Victor Flores, Emma Kals, Julian C. Rayner

## Abstract

To maintain infection in the human bloodstream, *Plasmodium falciparum* parasites undergo repeated cycles of invasion of and multiplication inside red blood cells (RBCs). Two protein families, the Erythrocyte binding-like (EBA) and Reticulocyte binding-like (Rh) proteins, are known to play a key role in invasion, mediating early stages of attachment of the *P. falciparum* merozoite to the host RBC. There is a degree of redundancy within these families, such that disrupting the function of individual EBA/Rh proteins *in vitro* is not sufficient to prevent invasion. By employing a novel approach to disrupt multiple EBA and Rh genes in combination, we systematically assessed functional interdependency across these families for the first time. This analysis, and further characterisation of mutant parasites, revealed that disruption of some pairs of EBA/Rh ligands significantly impacted *P. falciparum* invasion, whereas others did not. Disruption of PfEBA175 in combination with either PfRh2b or PfRh4 significantly reduced parasite multiplication *in vitro*, indicating that the remaining EBA/Rh proteins could not fully compensate for the absence of these three key invasion ligands. PfEBA175, PfRh2b and PfRh4 may therefore represent a critical nexus of the parasite invasion machinery, and combinatorial approaches that target these specific ligands could be a beneficial therapeutic approach.
