## Supplementary table 1 for "A combinatorial genetics approach reveals limits to redundancy within *Plasmodium falciparum* invasion ligand families"

### Sheet: Sheet1
Supplementary table 1. Coverage and depth of amplicon Next Generation sequencing
Target	Sample	Target length	Sequenced length	Coverage	Depth of coverage
EBA140	UDP0002r	172	172	100	3446680
EBA140	UDP0010r	172	172	100	4605310
EBA140	UDP0022r	172	172	100	3411500
EBA140	UDP0023r	172	146	84.8837	2763580
EBA140	UDP0030r	172	172	100	3694170
EBA140	UDP0031r	172	172	100	4540300
EBA140	UDP0052r	172	172	100	3703230
EBA140	UDP0060r	172	172	100	3281140
EBA140	UDP0066r	172	172	100	3289750
EBA140	UDP0074r	172	172	100	3806640
EBA175	UDP0004r	184	184	100	2833930
EBA175	UDP0006r	184	184	100	3062300
EBA175	UDP0014r	184	184	100	3160530
EBA175	UDP0044r	184	184	100	2580800
EBA175	UDP0071r	184	184	100	3082400
EBA175	UDP0079r	184	184	100	4549060
EBA175	UDP0091r	184	184	100	2776080
EBA181	UDP0001r	163	163	100	3723450
EBA181	UDP0003r	163	163	100	3342190
EBA181	UDP0009r	163	163	100	3474090
EBA181	UDP0011r	163	163	100	5354870
EBA181	UDP0028r	163	163	100	5370450
EBA181	UDP0036r	163	163	100	3463750
EBA181	UDP0037r	163	163	100	2892570
EBA181	UDP0038r	163	163	100	2391610
EBA181	UDP0045r	163	163	100	3206850
EBA181	UDP0046r	163	163	100	2861760
EBA181	UDP0055r	163	163	100	3419610
EBA181	UDP0063r	163	163	100	3057700
EBA181	UDP0068r	163	163	100	4230570
EBA181	UDP0076r	163	163	100	4633960
Pfs230	UDP0012r	168	168	100	2390500
Pfs230	UDP0019r	168	168	100	1830440
Pfs230	UDP0020r	168	168	100	1558760
Pfs230	UDP0027r	168	168	100	2311030
Pfs230	UDP0039r	168	168	100	1581240
Pfs230	UDP0047r	168	168	100	2826260
Pfs230	UDP0081r	168	168	100	1584630
Pfs230	UDP0089r	168	168	100	2308120
Rh1	UDP0005r	172	172	100	3766890
Rh1	UDP0013r	172	172	100	4167820
Rh1	UDP0033r	172	172	100	3007280
Rh1	UDP0035r	172	172	100	3295410
Rh1	UDP0041r	172	172	100	5372670
Rh1	UDP0043r	172	172	100	4798820
Rh1	UDP0054r	172	172	100	4086200
Rh1	UDP0062r	172	172	100	4341540
Rh1	UDP0094r	172	172	100	4298470
Rh2a	UDP0050r	169	169	100	735705
Rh2a	UDP0053r	169	169	100	1265240
Rh2a	UDP0058r	169	169	100	613933
Rh2a	UDP0059r	169	169	100	1566480
Rh2a	UDP0061r	169	169	100	719209
Rh2a	UDP0065r	169	169	100	675044
Rh2a	UDP0067r	169	169	100	1258700
Rh2a	UDP0069r	169	140	82.8402	1849650
Rh2a	UDP0073r	169	169	100	785635
Rh2a	UDP0077r	169	140	82.8402	1499520
Rh2b	UDP0018r	170	170	100	2911420
Rh2b	UDP0026r	170	170	100	4732250
Rh2b	UDP0049r	170	170	100	2560930
Rh2b	UDP0057r	170	170	100	3500540
Rh2b	UDP0070r	170	170	100	3025620
Rh2b	UDP0078r	170	170	100	5579560
Rh2b	UDP0082r	170	170	100	3147760
Rh2b	UDP0084r	170	170	100	1124200
Rh2b	UDP0086r	170	170	100	3439730
Rh2b	UDP0090r	170	170	100	2955010
Rh2b	UDP0092r	170	170	100	4497810
Rh4	UDP0007r	167	167	100	1722200
Rh4	UDP0015r	167	167	100	1052770
Rh4	UDP0017r	167	167	100	1711440
Rh4	UDP0021r	167	167	100	1219670
Rh4	UDP0025r	167	167	100	1629430
Rh4	UDP0029r	167	167	100	960805
Rh4	UDP0034r	167	167	100	1546540
Rh4	UDP0042r	167	167	100	1475420
Rh4	UDP0051r	167	167	100	1640350
Rh4	UDP0085r	167	167	100	1296850
Rh4	UDP0093r	167	167	100	1555470
Target	Average coverage	Average depth
EBA140	98.4884	3654230
EBA175	100	3149300
EBA181	100	3673100
Pfs230	100	2048870
Rh1	100	4126120
Rh2a	96.568	1096910
Rh2b	100	3406800
Rh4	100	1437360
Total		2.82409e+06
