## Supplementary table 2 for "A combinatorial genetics approach reveals limits to redundancy within *Plasmodium falciparum* invasion ligand families"

### Sheet: Sheet1
Supplementary table 2. Read counts corresponding to synonymous and frameshift edits of target genes
Index	TransfectedPool, Gene targeted by edit, Sample	Background line	Read 1 code	Read 1 barcode counts	Syn sequence	R1 Syn counts	FS sequence	R1 FS counts	R1 FS reads as percentage of syn+FS reads
UDP0001	pool 1 EBA181 S1	EBA175KO	TGCTT[30]GAGA	2105713	AGAGATAAAGTATTTGATTCAGCTATGTAT	317720	CGTGACAAGGTTTTCGACAGTGCAATGTAC	1759291	84.703
UDP0002	pool 4 EBA140 S1	EBA175KO	TGATT[33]GCAAT	2198726	GTAAATCATAAAGGAAACATAAGTAAAGAATGT	629874	GTTAACCACAAGGGTAATATTTCAAAGGAGTGC	1525899	70.782
UDP0003	pool 11 EBA181 S1	Rh1KO	TGCTT[30]GAGA	1939072	AGAGATAAAGTATTTGATTCAGCTATGTAT	621131	CGTGACAAGGTTTTCGACAGTGCAATGTAC	1280569	67.3381
UDP0004	pool 15 EBA175 S2	Rh2bUKO	ACTCA[30]AACGA	1885196	TTTTTAGATTATGGACATCTTGCTATGGGA	1856312	TTCCTTGACTATGGTCACTTGGCAATGGGT	1	5.38702e-05
UDP0005	pool 21 Rh1 S1	EBA140KO	ACTTC[30]TTGAA	2475580	TTAAGACCTATCGAGGAAGAGAAAACGGTA	1433899	CTTCGTCCAATAGAAGAGGAAAAGACCGTT	983872	40.6933
UDP0006	pool 26 EBA175 S1	Pfs230KO	ACTCA[30]AACGA	1841430	TTTTTAGATTATGGACATCTTGCTATGGGA	174	TTCCTTGACTATGGTCACTTGGCAATGGGT	1800263	99.9903
UDP0007	pool 30 Rh4 S1	Rh2aUKO	TAGAC[30]AATAA	1103324	TCGGAAAATGAAAAACTAGAAAAGTACACA	598568	AGTGAGAACGAGAAGTTGGAGAAATATACC	477376	44.3681
UDP0009	pool 1 EBA181 S2	EBA175KO	TGCTT[30]GAGA	1951754	AGAGATAAAGTATTTGATTCAGCTATGTAT	225115	CGTGACAAGGTTTTCGACAGTGCAATGTAC	1699135	88.3012
UDP0010	pool 4 EBA140 S2	EBA175KO	TGATT[33]GCAAT	3084901	GTAAATCATAAAGGAAACATAAGTAAAGAATGT	1198229	GTTAACCACAAGGGTAATATTTCAAAGGAGTGC	1825431	60.3716
UDP0011	pool 11 EBA181 S2	Rh1KO	TGCTT[30]GAGA	3450420	AGAGATAAAGTATTTGATTCAGCTATGTAT	2623327	CGTGACAAGGTTTTCGACAGTGCAATGTAC	764210	22.5595
UDP0012	pool 15 Pfs230 S1	Rh2bUKO	ACGAC[36]AAGAG	2716251	AATACAAATGAAGAAAACTTTTTACTAACTTTTCTT	1422287	AACACTAACGAGGAGAATTTCCTTTTGACATTCCTA	1230645	46.3881
UDP0013	pool 21 Rh1 S2	EBA140KO	ACTTC[30]TTGAA	2757341	TTAAGACCTATCGAGGAAGAGAAAACGGTA	1625163	CTTCGTCCAATAGAAGAGGAAAAGACCGTT	1054298	39.3474
UDP0014	pool 26 EBA175 S2	Pfs230KO	ACTCA[30]AACGA	1912101	TTTTTAGATTATGGACATCTTGCTATGGGA	813	TTCCTTGACTATGGTCACTTGGCAATGGGT	1878769	99.9567
UDP0015	pool 30 Rh4 S2	Rh2aUKO	TAGAC[30]AATAA	684307	TCGGAAAATGAAAAACTAGAAAAGTACACA	398898	AGTGAGAACGAGAAGTTGGAGAAATATACC	267697	40.1589
UDP0017	pool 1 Rh4 S1	EBA175KO	TAGAC[30]AATAA	1121848	TCGGAAAATGAAAAACTAGAAAAGTACACA	742562	AGTGAGAACGAGAAGTTGGAGAAATATACC	356151	32.4153
UDP0018	pool 5 Rh2bU S1	EBA181KO	ACGAG[33]CACGT	1641430	TCCCATATAAGTCCTATCAGCAATGCGTATGAT	21091	AGTCACATTTCACCCATATCAAACGCCTACGAC	1611059	98.7078
UDP0019	pool 11 Pfs230 S1	Rh1KO	ACGAC[36]AAGAG	2037345	AATACAAATGAAGAAAACTTTTTACTAACTTTTCTT	1942750	AACACTAACGAGGAGAATTTCCTTTTGACATTCCTA	52794	2.64559
UDP0020	pool 15 Pfs230 S2	Rh2bUKO	ACGAC[36]AAGAG	1833807	AATACAAATGAAGAAAACTTTTTACTAACTTTTCTT	1754962	AACACTAACGAGGAGAATTTCCTTTTGACATTCCTA	38134	2.12671
UDP0021	pool 21 Rh4 S1	EBA140KO	TAGAC[30]AATAA	794455	TCGGAAAATGAAAAACTAGAAAAGTACACA	472394	AGTGAGAACGAGAAGTTGGAGAAATATACC	300498	38.8797
UDP0022	pool 26 EBA140 S1	Pfs230KO	TGATT[33]GCAAT	2457508	GTAAATCATAAAGGAAACATAAGTAAAGAATGT	1310958	GTTAACCACAAGGGTAATATTTCAAAGGAGTGC	1091362	45.4295
UDP0023	pool 30 EBA140 S1	Rh2aUKO	TGATT[33]GCAAT	2715150	GTAAATCATAAAGGAAACATAAGTAAAGAATGT	2570239	GTTAACCACAAGGGTAATATTTCAAAGGAGTGC	86436	3.25354
UDP0025	pool 1 Rh4 S2	EBA175KO	TAGAC[30]AATAA	1158213	TCGGAAAATGAAAAACTAGAAAAGTACACA	1117110	AGTGAGAACGAGAAGTTGGAGAAATATACC	16684	1.47152
UDP0026	pool 5 Rh2bU S2	EBA181KO	ACGAG[33]CACGT	2897404	TCCCATATAAGTCCTATCAGCAATGCGTATGAT	1099542	AGTCACATTTCACCCATATCAAACGCCTACGAC	1740231	61.2806
UDP0027	pool 11 Pfs230 S2	Rh1KO	ACGAC[36]AAGAG	2600113	AATACAAATGAAGAAAACTTTTTACTAACTTTTCTT	2482500	AACACTAACGAGGAGAATTTCCTTTTGACATTCCTA	67764	2.65714
UDP0028	pool 16 EBA181 S1	Rh2bUKO	TGCTT[30]GAGA	3730557	AGAGATAAAGTATTTGATTCAGCTATGTAT	3683838	CGTGACAAGGTTTTCGACAGTGCAATGTAC	3936	0.106731
UDP0029	pool 21 Rh4 S2	EBA140KO	TAGAC[30]AATAA	625385	TCGGAAAATGAAAAACTAGAAAAGTACACA	353540	AGTGAGAACGAGAAGTTGGAGAAATATACC	254508	41.8566
UDP0030	pool 26 EBA140 S2	Pfs230KO	TGATT[33]GCAAT	2642189	GTAAATCATAAAGGAAACATAAGTAAAGAATGT	1390863	GTTAACCACAAGGGTAATATTTCAAAGGAGTGC	1188688	46.0812
UDP0031	pool 30 EBA140 S2	Rh2aUKO	TGATT[33]GCAAT	2540748	GTAAATCATAAAGGAAACATAAGTAAAGAATGT	14800	GTTAACCACAAGGGTAATATTTCAAAGGAGTGC	2423904	99.3931
UDP0033	pool 2 Rh1 S1	EBA175KO	ACTTC[30]TTGAA	1695615	TTAAGACCTATCGAGGAAGAGAAAACGGTA	325266	CTTCGTCCAATAGAAGAGGAAAAGACCGTT	1330192	80.3519
UDP0034	pool 9 Rh4 S1	Rh1KO	TAGAC[30]AATAA	1015687	TCGGAAAATGAAAAACTAGAAAAGTACACA	645334	AGTGAGAACGAGAAGTTGGAGAAATATACC	344132	34.7796
UDP0035	pool 13 Rh1 S1	Rh2bUKO	ACTTC[30]TTGAA	2135383	TTAAGACCTATCGAGGAAGAGAAAACGGTA	1129262	CTTCGTCCAATAGAAGAGGAAAAGACCGTT	957044	45.8727
UDP0036	pool 16 EBA181 S2	Rh2bUKO	TGCTT[30]GAGA	2403999	AGAGATAAAGTATTTGATTCAGCTATGTAT	2372549	CGTGACAAGGTTTTCGACAGTGCAATGTAC	4909	0.206481
UDP0037	pool 22 EBA181 S1	EBA140KO	TGCTT[30]GAGA	1825481	AGAGATAAAGTATTTGATTCAGCTATGTAT	1161834	CGTGACAAGGTTTTCGACAGTGCAATGTAC	614107	34.5792
UDP0038	pool 27 EBA181 S1	Pfs230KO	TGCTT[30]GAGA	1657864	AGAGATAAAGTATTTGATTCAGCTATGTAT	1635436	CGTGACAAGGTTTTCGACAGTGCAATGTAC	914	0.055856
UDP0039	pool 31 Pfs230 S1	Rh2aUKO	ACGAC[36]AAGAG	1831496	AATACAAATGAAGAAAACTTTTTACTAACTTTTCTT	1221670	AACACTAACGAGGAGAATTTCCTTTTGACATTCCTA	568616	31.7612
UDP0041	pool 2 Rh1 S2	EBA175KO	ACTTC[30]TTGAA	2994062	TTAAGACCTATCGAGGAAGAGAAAACGGTA	1339859	CTTCGTCCAATAGAAGAGGAAAAGACCGTT	1583938	54.174
UDP0042	pool 9 Rh4 S2	Rh1KO	TAGAC[30]AATAA	964905	TCGGAAAATGAAAAACTAGAAAAGTACACA	566873	AGTGAGAACGAGAAGTTGGAGAAATATACC	375364	39.8375
UDP0043	pool 13 Rh1 S2	Rh2bUKO	ACTTC[30]TTGAA	3152987	TTAAGACCTATCGAGGAAGAGAAAACGGTA	1715062	CTTCGTCCAATAGAAGAGGAAAAGACCGTT	1298812	43.0944
UDP0044	pool 17 EBA175 S2	Rh4KO	ACTCA[30]AACGA	1227795	TTTTTAGATTATGGACATCTTGCTATGGGA	1100052	TTCCTTGACTATGGTCACTTGGCAATGGGT	23902	2.1266
UDP0045	pool 22 EBA181 S2	EBA140KO	TGCTT[30]GAGA	2229023	AGAGATAAAGTATTTGATTCAGCTATGTAT	2184618	CGTGACAAGGTTTTCGACAGTGCAATGTAC	18645	0.846245
UDP0046	pool 27 EBA181 S2	Pfs230KO	TGCTT[30]GAGA	1988954	AGAGATAAAGTATTTGATTCAGCTATGTAT	1966107	CGTGACAAGGTTTTCGACAGTGCAATGTAC	1334	0.0678038
UDP0047	pool 31 Pfs230 S2	Rh2aUKO	ACGAC[36]AAGAG	3326061	AATACAAATGAAGAAAACTTTTTACTAACTTTTCTT	2312389	AACACTAACGAGGAGAATTTCCTTTTGACATTCCTA	940123	28.9045
UDP0049	pool 2 Rh2bU S1	EBA175KO	ACGAG[33]CACGT	1808917	TCCCATATAAGTCCTATCAGCAATGCGTATGAT	1756183	AGTCACATTTCACCCATATCAAACGCCTACGAC	22790	1.28108
UDP0050	pool 9 Rh2aU S1	Rh1KO	AGATT[33]GAACA	644556	TTGCATTCAAATCAACTTGTTAACGATAGTTTA	445007	CTTCACAGTAACCAGTTGGTAAATGACTCACTT	181896	29.015
UDP0051	pool 13 Rh4 S1	Rh2bUKO	TAGAC[30]AATAA	1078038	TCGGAAAATGAAAAACTAGAAAAGTACACA	692237	AGTGAGAACGAGAAGTTGGAGAAATATACC	359855	34.2038
UDP0052	pool 17 EBA140 S1	Rh4KO	TGATT[33]GCAAT	2517955	GTAAATCATAAAGGAAACATAAGTAAAGAATGT	1067717	GTTAACCACAAGGGTAATATTTCAAAGGAGTGC	1394240	56.6314
UDP0053	pool 22 Rh2aU S1	EBA140KO	AGATT[33]GAACA	1188735	TTGCATTCAAATCAACTTGTTAACGATAGTTTA	843788	CTTCACAGTAACCAGTTGGTAAATGACTCACTT	316163	27.2566
UDP0054	pool 27 Rh1 S1	Pfs230KO	ACTTC[30]TTGAA	2372565	TTAAGACCTATCGAGGAAGAGAAAACGGTA	247257	CTTCGTCCAATAGAAGAGGAAAAGACCGTT	2057159	89.2703
UDP0055	pool 31 EBA181 S1	Rh2aUKO	TGCTT[30]GAGA	2383908	AGAGATAAAGTATTTGATTCAGCTATGTAT	2357701	CGTGACAAGGTTTTCGACAGTGCAATGTAC	403	0.01709
UDP0057	pool 2 Rh2bU S2	EBA175KO	ACGAG[33]CACGT	2456986	TCCCATATAAGTCCTATCAGCAATGCGTATGAT	2327079	AGTCACATTTCACCCATATCAAACGCCTACGAC	87134	3.60921
UDP0058	pool 9 Rh2aU S2	Rh1KO	AGATT[33]GAACA	889747	TTGCATTCAAATCAACTTGTTAACGATAGTTTA	732368	CTTCACAGTAACCAGTTGGTAAATGACTCACTT	134249	15.4912
UDP0059	pool 14 Rh2aU S1	Rh2bUKO	AGATT[33]GAACA	1422286	TTGCATTCAAATCAACTTGTTAACGATAGTTTA	955927	CTTCACAGTAACCAGTTGGTAAATGACTCACTT	430080	31.0301
UDP0060	pool 17 EBA140 S2	Rh4KO	TGATT[33]GCAAT	1898160	GTAAATCATAAAGGAAACATAAGTAAAGAATGT	824514	GTTAACCACAAGGGTAATATTTCAAAGGAGTGC	1028604	55.5067
UDP0061	pool 22 Rh2aU S2	EBA140KO	AGATT[33]GAACA	1217104	TTGCATTCAAATCAACTTGTTAACGATAGTTTA	944507	CTTCACAGTAACCAGTTGGTAAATGACTCACTT	245835	20.6525
UDP0062	pool 27 Rh1 S2	Pfs230KO	ACTTC[30]TTGAA	2578140	TTAAGACCTATCGAGGAAGAGAAAACGGTA	447415	CTTCGTCCAATAGAAGAGGAAAAGACCGTT	2070047	82.2275
UDP0063	pool 31 EBA181 S2	Rh2aUKO	TGCTT[30]GAGA	2114373	AGAGATAAAGTATTTGATTCAGCTATGTAT	2074209	CGTGACAAGGTTTTCGACAGTGCAATGTAC	5742	0.276064
UDP0065	pool 3 Rh2aU S1	EBA175KO	AGATT[33]GAACA	1055145	TTGCATTCAAATCAACTTGTTAACGATAGTTTA	907890	CTTCACAGTAACCAGTTGGTAAATGACTCACTT	123339	11.9604
UDP0066	pool 10 EBA140 S1	Rh1KO	TGATT[33]GCAAT	2342517	GTAAATCATAAAGGAAACATAAGTAAAGAATGT	1333623	GTTAACCACAAGGGTAATATTTCAAAGGAGTGC	961953	41.9046
UDP0067	pool 14 Rh2aU S2	Rh2bUKO	AGATT[33]GAACA	869989	TTGCATTCAAATCAACTTGTTAACGATAGTTTA	589826	CTTCACAGTAACCAGTTGGTAAATGACTCACTT	251008	29.8523
UDP0068	pool 19 EBA181 S1	Rh4KO	TGCTT[30]GAGA	2288062	AGAGATAAAGTATTTGATTCAGCTATGTAT	30951	CGTGACAAGGTTTTCGACAGTGCAATGTAC	2162275	98.5888
UDP0069	pool 25 Rh2aU S1	Pfs230KO	AGATT[33]GAACA	2274279	TTGCATTCAAATCAACTTGTTAACGATAGTTTA	2236526	CTTCACAGTAACCAGTTGGTAAATGACTCACTT	35	0.0015649
UDP0070	pool 28 Rh2bU S2	Pfs230KO	ACGAG[33]CACGT	1808460	TCCCATATAAGTCCTATCAGCAATGCGTATGAT	501868	AGTCACATTTCACCCATATCAAACGCCTACGAC	1271627	71.7018
UDP0071	pool 32 EBA175 S1	Rh2aUKO	ACTCA[30]AACGA	1874144	TTTTTAGATTATGGACATCTTGCTATGGGA	16	TTCCTTGACTATGGTCACTTGGCAATGGGT	1844773	99.9991
UDP0073	pool 3 Rh2aU S2	EBA175KO	AGATT[33]GAACA	994466	TTGCATTCAAATCAACTTGTTAACGATAGTTTA	930033	CTTCACAGTAACCAGTTGGTAAATGACTCACTT	37112	3.83727
UDP0074	pool 10 EBA140 S2	Rh1KO	TGATT[33]GCAAT	2832320	GTAAATCATAAAGGAAACATAAGTAAAGAATGT	1791258	GTTAACCACAAGGGTAATATTTCAAAGGAGTGC	981695	35.4025
UDP0076	pool 19 EBA181 S2	Rh4KO	TGCTT[30]GAGA	2844391	AGAGATAAAGTATTTGATTCAGCTATGTAT	1570464	CGTGACAAGGTTTTCGACAGTGCAATGTAC	1207504	43.4672
UDP0077	pool 25 Rh2aU S2	Pfs230KO	AGATT[33]GAACA	1841803	TTGCATTCAAATCAACTTGTTAACGATAGTTTA	1781675	CTTCACAGTAACCAGTTGGTAAATGACTCACTT	1	5.61269e-05
UDP0078	pool 29 Rh2bU S1	Rh2aUKO	ACGAG[33]CACGT	3156391	TCCCATATAAGTCCTATCAGCAATGCGTATGAT	1044	AGTCACATTTCACCCATATCAAACGCCTACGAC	3101655	99.9664
UDP0079	pool 32 EBA175 S2	Rh2aUKO	ACTCA[30]AACGA	2776331	TTTTTAGATTATGGACATCTTGCTATGGGA	27	TTCCTTGACTATGGTCACTTGGCAATGGGT	2734694	99.999
UDP0081	pool 3 Pfs230 S1	EBA175KO	ACGAC[36]AAGAG	1757709	AATACAAATGAAGAAAACTTTTTACTAACTTTTCTT	1641154	AACACTAACGAGGAGAATTTCCTTTTGACATTCCTA	83083	4.81854
UDP0082	pool 10 Rh2bU S1	Rh1KO	ACGAG[33]CACGT	1785866	TCCCATATAAGTCCTATCAGCAATGCGTATGAT	17631	AGTCACATTTCACCCATATCAAACGCCTACGAC	1738550	98.9961
UDP0084	pool 19 Rh2bU S1	Rh4KO	ACGAG[33]CACGT	775360	TCCCATATAAGTCCTATCAGCAATGCGTATGAT	642520	AGTCACATTTCACCCATATCAAACGCCTACGAC	111655	14.8049
UDP0085	pool 25 Rh4 S1	Pfs230KO	TAGAC[30]AATAA	842452	TCGGAAAATGAAAAACTAGAAAAGTACACA	489442	AGTGAGAACGAGAAGTTGGAGAAATATACC	333708	40.5404
UDP0086	pool 29 Rh2bU S2	Rh2aUKO	ACGAG[33]CACGT	1914554	TCCCATATAAGTCCTATCAGCAATGCGTATGAT	2	AGTCACATTTCACCCATATCAAACGCCTACGAC	1858223	99.9999
UDP0089	pool 3 Pfs230 S2	EBA175KO	ACGAC[36]AAGAG	2618094	AATACAAATGAAGAAAACTTTTTACTAACTTTTCTT	2450877	AACACTAACGAGGAGAATTTCCTTTTGACATTCCTA	116393	4.53373
UDP0090	pool 10 Rh2bU S2	Rh1KO	ACGAG[33]CACGT	1673526	TCCCATATAAGTCCTATCAGCAATGCGTATGAT	21091	AGTCACATTTCACCCATATCAAACGCCTACGAC	1626130	98.7196
UDP0091	pool 15 EBA175 S1	Rh2bUKO	ACTCA[30]AACGA	1836584	TTTTTAGATTATGGACATCTTGCTATGGGA	1803954	TTCCTTGACTATGGTCACTTGGCAATGGGT	19	0.00105323
UDP0092	pool 19 Rh2bU S2	Rh4KO	ACGAG[33]CACGT	2462423	TCCCATATAAGTCCTATCAGCAATGCGTATGAT	217805	AGTCACATTTCACCCATATCAAACGCCTACGAC	2051503	90.4021
UDP0093	pool 25 Rh4 S2	Pfs230KO	TAGAC[30]AATAA	1019400	TCGGAAAATGAAAAACTAGAAAAGTACACA	610729	AGTGAGAACGAGAAGTTGGAGAAATATACC	376648	38.1463
UDP0094	pool 29 Rh1 S1	Rh2aUKO	ACTTC[30]TTGAA	2184608	TTAAGACCTATCGAGGAAGAGAAAACGGTA	21007	CTTCGTCCAATAGAAGAGGAAAAGACCGTT	2112123	99.0152
