## Supplementary table 3 for "A combinatorial genetics approach reveals limits to redundancy within *Plasmodium falciparum* invasion ligand families"

### Sheet: Sheet1
Supplementary Table 3. Genes which may have been deleted from chromosome 13 in the PfRh2b single knockout line (details extracted from PlasmoDB).
Gene ID	Description
PF3D7_1301800	surface-associated interspersed protein 13.1 (SURFIN 13.1), pseudogene
PF3D7_1301700	CX3CL1-binding protein 2
PF3D7_1301600	erythrocyte binding antigen-140
PF3D7_1301500	Plasmodium exported protein (PHISTa), unknown function
PF3D7_1301400	Plasmodium exported protein (hyp12), unknown function
PF3D7_1301300	Plasmodium exported protein (PHISTa-like), unknown function, pseudogene
PF3D7_1301200	GBPH2 protein
PF3D7_1301100	Plasmodium exported protein (PHISTa), unknown function, pseudogene
PF3D7_1301000	rifin, pseudogene
PF3D7_1300900	stevor
PF3D7_1300800	erythrocyte membrane protein 1 (PfEMP1), pseudogene
PF3D7_1300700	rifin
PF3D7_1300600	rifin
PF3D7_1300500	rifin
PF3D7_1300400	rifin
PF3D7_1300300	erythrocyte membrane protein 1, PfEMP1
PF3D7_1300200	rifin
PF3D7_1300100	erythrocyte membrane protein 1, PfEMP1
