## Supplementary table 4 for "A combinatorial genetics approach reveals limits to redundancy within *Plasmodium falciparum* invasion ligand families"

### Sheet: Gibson primers
Target gene	Primer name	Type	Sequence
EBA175	gibEBA175HR5F	Gibson cloning	GCCCCTTTccgcggggaggactagtgttgttctttatatcttagtttctatg
EBA175	gibEBA175HR5R	Gibson cloning	CCTTGGTATAAGTCTTAATTATTGACAAATTAACAATGCATAATTGGATTCTACG
EBA175	gibEBA175synF	Gibson cloning	ATGCATTGTTAATTTGTCAATAATTAAGACTTATACCAAGG
EBA175	gibEBA175synR	Gibson cloning	AAAGTTTCTCACGGAACTCGTTCCACCA
EBA175	gibEBA175HR3F	Gibson cloning	AGTGGTGGAACGAGTTCCGTGAGAAACTTTGGGAAGCTATG
EBA175	gibEBA175HR3R	Gibson cloning	TccatggAGTTatcgatATgaattcTCCTACTAATTTTCTATTGCTC
EBA181	gibEBA181HR5F	Gibson cloning	AATGGCCCCTTTccgcggggaggactagtgtttagtgtgtatatattttttgtttcc
EBA181	gibEBA181HR5R	Gibson cloning	TGTGAGTTGAACGCTTACCCTTGCAACCCCTTATATATGATCTTTGAACA
EBA181	gibEBA181synF	Gibson cloning	CATATATAAGGGGTTGCAAGGGTAAGCGTTCAACTCACACTT
EBA181	gibEBA181synR	Gibson cloning	TTGTTCCATACCTACGCCACCATGCTGTTGGGTTCAA
EBA181	gibEBA181HR3F	Gibson cloning	AACCCAACAGCATGGTGGCGTAGGTATGGAACAAGACTATGGA
EBA181	gibEBA181HR3R	Gibson cloning	AGTTccatggAGTTatcgatATgaattcTGCATTCTGGTTATCAAGTATTG
RH1	gibRH1HR5F	Gibson cloning	ATGGCCCCTTTccgcggggaggactagttaatagcaaataggtctttggaag
RH1	gibRH1HR5R	Gibson cloning	CTTAATGTATGACTCGTCCTTTCCATATTCTTTTTTTCTTTTTTCATATGAAGGG
RH1	gibRH1synF	Gibson cloning	AGAAAAAAAGAATATGGAAAGGACGAGTCATACATTAAGAAC
RH1	gibRH1synR	Gibson cloning	CCTTCGGAATTAAATAAAGTACTTCCTTAGTAGCCTCAAGGTATG
RH1	gibRH1HR3F	Gibson cloning	CTTGAGGCTACTAAGGAAGTACTTTATTTAATTCCGAAGGATAAAGATTATC
RH1	gibRH1HR3R	Gibson cloning	GTTccatggAGTTatcgatATgaattcTGCATATTCTTTTAAATCGTTTCTAAGC
RH4	gibRH4HR5F	Gibson cloning	ATGGCCCCTTTccgcggggaggactagtATCGAATTTTTGTTAAGAACAAACA
RH4	gibRH4HR5R	Gibson cloning	GACCTGAAAGGACTGTTGGGTGGTACAAAAGATACTGTTATATTTAAGGATTG
RH4	gibRH4synF	Gibson cloning	AACAGTATCTTTTGTACCACCCAACAGTCCTTTCAGGTCA
RH4	gibRH4synR	Gibson cloning	ATACCATTATGATTATAGTTCTTAATTATCCTCTCCTGAGGCAAGTTG
RH4	gibRH4newHR3F	Gibson cloning	CTCAGGAGAGGATAATTAAGAACTATAATCATAATGGTATTAATAATGATGATAATTTTATAG
RH4	gibRH4newHR3R	Gibson cloning	GTTccatggAGTTatcgatATgaattcTTGTTGTATATCGTTATAATACATATTAAAAGT
RH2aU	gibRH2aUHR5F	Gibson cloning	ATGGCCCCTTTccgcggggaggactagtAGTCATAATAATAATGATATAAAGGATCTTGG
RH2aU	gibRH2aUHR5R	Gibson cloning	GTTCTTGTTAAGCAATGAGTCAATCTTTAACGATAATATATTTTGTAAATGTTTTAACCA
RH2aU	gibRH2aUsynF	Gibson cloning	ACATTTACAAAATATATTATCGTTAAAGATTGACTCATTGCTTAACAAGAACG
RH2aU	gibRH2aUsynR	Gibson cloning	CGAACTATTAGTATGATCTGTACCACTACGCTTTGTACTCTCAGT
RH2aU	gibRH2aUHR3F	Gibson cloning	CTGAGAGTACAAAGCGTAGTGGTACAGATCATACTAATAGTTCGGAAAG
RH2aU	gibRH2aUHR3R	Gibson cloning	GTTccatggAGTTatcgatATgaattcagacatacataagtctacgcatta
RH2bU	gibRH2bUHR5F	Gibson cloning	ATGGCCCCTTTccgcggggaggactagtTCTGCAAAAAATATTGTCGATAAAG
RH2bU	gibRH2bUHR5R	Gibson cloning	CCCCACCTATGTTTGATGGGTGAGTAATTTGATCTTCAACAATATCACTGAT
RH2bU	gibRH2bUsynF	Gibson cloning	CAGTGATATTGTTGAAGATCAAATTACTCACCCATCAAACATAGGTG
RH2bU	gibRH2bUsynR	Gibson cloning	ACTATCCATATGAATGTCGCTTCCCACGTGTGAAATCTCGTC
RH2bU	gibRH2bUHR3F	Gibson cloning	TGACGAGATTTCACACGTGGGAAGCGACATTCATATGGATAGTGTT
RH2bU	gibRH2bUHR3R	Gibson cloning	GTTccatggAGTTatcgatATgaattcaccaaatacaatacatttatattgtgtg
Pfs230	gibPfs230HR5F	Gibson cloning	GCCCCTTTccgcggggaggactagtcaatacatatagcttcgcatatttca
Pfs230	gibPfs230HR5R	Gibson cloning	CTTCTCCTGCACGTTACTGTGCATGTCACTACTAACAACATGATCATTTGTTAC
Pfs230	gibPfs230synF	Gibson cloning	ATGATCATGTTGTTAGTAGTGACATGCACAGTAACGTGCAGGA
Pfs230	gibPfs230synR	Gibson cloning	TCGACGTACTAGGTTAAAGCTGTCACTAGGTGTAAGGTACATGTAAATG
Pfs230	gibPfs230HR3F	Gibson cloning	ATGTACCTTACACCTAGTGACAGCTTTAACCTAGTACGTCGAAAC
Pfs230	gibPfs230HR3R	Gibson cloning	AGTTccatggAGTTatcgatATgaattcACTAATTGTATCATCATCTAATAAAACTTTGG
EBA140redesign	gibEBA140redHR5F	Gibson cloning	GCCCCTTTccgcggggaggactagtgaccaataaattatatataATGAAAGGA
EBA140redesign	gibEBA140redHR5R	Gibson cloning	ACGGTCAGTGTTTCCTCCGAAGTCCATATCATCACCTATAAATGAATTTCTAAAATC
EBA140redesign	gibEBA140redsynF	Gibson cloning	ATAGGTGATGATATGGACTTCGGAGGAAACACTGACCGTG
EBA140redesign	gibEBA140redsynR	Gibson cloning	ACCAAAACATGCTTCATATTTCTTATTCTCTACGCATTTGTCCTTAATGTTCAAGA
EBA140redesign	gibEBA140redHR3F	Gibson cloning	AAGGACAAATGCGTAGAGAATAAGAAATATGAAGCATGTTTTGGTGGATGT
EBA140redesign	gibEBA140redHR3R	Gibson cloning	TccatggAGTTatcgatATgaattcATCTTTACACGTTTCCTTATTTTTAAGTAC
EBA175C glmS	gib175SLIF	Gibson cloning	acgtaacagacttaggaggagatctGAAAACAGAAATGATAGTACAACAAAAG
EBA175C glmS	gib175SLIR	Gibson cloning	ACGTCGTACGGGTAAGAGgctgcagcTTTCTTAAAATTAATATCATTTATATCCTCATGG

### Sheet: Genotyping primers
Target gene	Primer name	Type	WT/syn/FS	Sequence
EBA175	gtEBA175extF	Genotyping	WT/syn/FS	ccagattatagaacaatatgtaatggt
EBA175	gtEBA175extR	Genotyping	WT/syn/FS	ATCATTTTGTTTATTCCTGTGAACATA
EBA175	gtEBA175WTintF	Genotyping	WT	GGAAATAAGTGAACATAAAATTAAAAATTTTAGA
EBA175	gtEBA175WTintR	Genotyping	WT	GTCTCTTTTGTATATGTTTTAATAATGCTA
EBA175	gtEBA175synintF	Genotyping	syn/FS	AACTTCCGTAAAAAGTGGTGGAA
EBA175	gtEBA175synintR	Genotyping	syn/FS	TCCTTGGTATAAGTCTTAATTATTGAC
EBA175	gtEBA175FSintF	Genotyping	FS	CTTGACTATGGTCACTTGGCA
EBA175	gtEBA175FSintR	Genotyping	FS	TGCCAAGTGACCATAGTCAAG
EBA181	gtEBA181extF	Genotyping	WT/syn/FS	gaagcaaaaactatagaattattggaatca
EBA181	gtEBA181extR	Genotyping	WT/syn/FS	ATCATTCCATAAATCATTTCCAATAACTATATC
EBA181	gtEBA181WTintF	Genotyping	WT	AGTGTACTTAATCCTACTGCTTGG
EBA181	gtEBA181WTintR	Genotyping	WT	TGTATGTGTGCTTCTTTTTCCTTT
EBA181	gtEBA181synintF	Genotyping	syn/FS	TTTTGAACCCAACAGCATGGT
EBA181	gtEBA181synintR	Genotyping	syn/FS	AATCCAAGTGTGAGTTGAACG
EBA181	gtEBA181FSintF	Genotyping	FS	ACAAGGTTTTCGACAGTGCAA
EBA181	gtEBA181FSintR	Genotyping	FS	TTGCACTGTCGAAAACCTTGT
RH1	gtRH1extF	Genotyping	WT/syn/FS	tcttggtataaatcaagctaattataaatt
RH1	gtRH1extR	Genotyping	WT/syn/FS	ATGTTTTTTGATTTTATCTTGAATAAATTGTAT
RH1	gtRH1WTintF	Genotyping	WT	TATGCTTATTTAGAAGCAACAAAAGAG
RH1	gtRH1WTintR	Genotyping	WT	CCTCTGTAATTTTTTATATAACTTTCATCT
RH1	gtRH1synintF	Genotyping	syn/FS	ATACCTTGAGGCTACTAAGGAAGT
RH1	gtRH1synintR	Genotyping	syn/FS	GATAGTTCTTAATGTATGACTCGTCC
RH1	gtRH1FSintF	Genotyping	FS	TTCGTCCAATAGAAGAGGAAAAGAC
RH1	gtRH1FSintR	Genotyping	FS	GTCTTTTCCTCTTCTATTGGACGAA
RH4	gtRH4extF	Genotyping	WT/syn/FS	ACCATTCAACTTATAAAAGATCTGGT
RH4	gtRH4extRnew	Genotyping	WT/syn/FS	TTGGGATATATAATTGAGGGAGTACCT
RH4	gtRH4WTintF	Genotyping	WT	TCTACCACAAGAACGAATTATCAA
RH4	gtRH4WTintR	Genotyping	WT	ATAACTTCGAAATGGTGAATTCG
RH4	gtRH4synintF	Genotyping	syn/FS	TTGCCTCAGGAGAGGATAATTAA
RH4	gtRH4synintR	Genotyping	syn/FS	GTATGACCTGAAAGGACTGTTG
RH4	gtRH4FSintF	Genotyping	FS	GAGAACGAGAAGTTGGAGAAATAT
RH4	gtRH4FSintR	Genotyping	FS	ATATTTCTCCAACTTCTCGTTCTC
RH2aU	gtRH2aUextF	Genotyping	WT/syn/FS	GATGAAGCTACTTATTTAAATAATGAATTAGAT
RH2aU	gtRH2aUextR	Genotyping	WT/syn/FS	aaaggaatgattcttgaggttattatc
RH2aU	gtRH2aUWTintF	Genotyping	WT	AAACAGAATCAACTAAAAGATCAGG
RH2aU	gtRH2aUWTintR	Genotyping	WT	CCTCATCATTTTTATTTAATAGACTATCTATTT
RH2aU	gtRH2aUsynintF	Genotyping	syn/FS	TGAGAGTACAAAGCGTAGTGG
RH2aU	gtRH2aUsynintR	Genotyping	syn/FS	TCTTGTTAAGCAATGAGTCAATCT
RH2aU	gtRH2aUFSintF	Genotyping	FS	ACCAGTTGGTAAATGACTCACTT
RH2aU	gtRH2aUFSintR	Genotyping	FS	ATTTACCAACTGGTTACTGTGAAG
RH2bU	gtRH2bUextF	Genotyping	WT/syn/FS	AACAAGGCTTTTAATGAAATTACAGAA
RH2bU	gtRH2bUextR	Genotyping	WT/syn/FS	agtgttttaaagtttaaagcatttacat
RH2bU	gtRH2bUWTintF	Genotyping	WT	GATGATGATGAAATAAGTCATGTTGG
RH2bU	gtRH2bUWTintR	Genotyping	WT	TTCTCCTCCAATATTACTAGGATGTG
RH2bU	gtRH2bUsynintF	Genotyping	syn/FS	ATGACGAGATTTCACACGTGG
RH2bU	gtRH2bUsynintR	Genotyping	syn/FS	CCACCTATGTTTGATGGGTGAG
RH2bU	gtRH2bUFSintF	Genotyping	FS	CACCCATATCAAACGCCTACG
RH2bU	gtRH2bUFSintR	Genotyping	FS	CGTTTGATATGGGTGAAATGTGAC
Pfs230	gtPfs230extF	Genotyping	WT/syn/FS	gatattcttatgagtaaattttttcatgttcc
Pfs230	gtPfs230extR	Genotyping	WT/syn/FS	ATATTCACCATATTCACCATCTCG
Pfs230	gtPfs230WTintF	Genotyping	WT	ATATATATGTATTTAACCCCCTCGGA
Pfs230	gtPfs230WTintR	Genotyping	WT	TTCTTGTACATTGGAATGCATATC
Pfs230	gtPfs230synintF	Genotyping	syn/FS	TACATGTACCTTACACCTAGTGA
Pfs230	gtPfs230synintR	Genotyping	syn/FS	TGCACGTTACTGTGCATGT
Pfs230	gtPfs230FSintF	Genotyping	FS	CGAGGAGAATTTCCTTTTGACA
Pfs230	gtPfs230FSintR	Genotyping	FS	AAGGAAATTCTCCTCGTTAGTG
EBA140redesign	gtEBA140reextF	Genotyping	WT/syn/FS	agtacttttataatatcgttttcttatgagc
EBA140redesign	gtEBA140reextR	Genotyping	WT/syn/FS	CTTAAACCATCTTAAAAATTGAGGAATCT
EBA140redesign	gtEBA140reWTintF	Genotyping	WT	AATATAAAAGATAAGTGTGTTGAAAACAA
EBA140redesign	gtEBA140reWTintR	Genotyping	WT	GACTCTATCTGTATTACCACCAAAATC
EBA140redesign	gtEBA140resynintF	Genotyping	syn/FS	CATTAAGGACAAATGCGTAGAGAATAA
EBA140redesign	gtEBA140resynintR	Genotyping	syn/FS	CAGTGTTTCCTCCGAAGTCCAT
EBA140redesign	gtEBA140reFSintF	Genotyping	FS	CACAAGGGTAATATTTCAAAGGAGTG
EBA140redesign	gtEBA140reFSintR	Genotyping	FS	CCTTTGAAATATTACCCTTGTGGTTA
EBA175C glmS	gt175SLIextF	Genotyping		AATTCTGGGAATGTTTTAAATATGAGATC
EBA175C glmS	gt175extSLIR	Genotyping		catatgtgttatctcaaaacttgtttac
EBA175C glmS	SC185_pSLI_3INT_F	Genotyping		ttggccgattcattaatgcagc
EBA175C glmS	SC168_NeoR_Nterm_5INT_R	Genotyping		CCCAAGCAGCTGGTGATCC

### Sheet: Guides sequences
Target gene	Guide name	Sequence
EBA 175	EBA175 g3	AGTTTTTAAAGGGGCTCATG
EBA 181	EBA181 g2	GTGTACTTAATCCTACTGCT
EBA140	EBA140 g9	ATGGAATGAAAACTTCTTGA
Rh1	Rh1 g4	TCTAGTATATTTCTTCACAT
Rh2aU	Rh2aU g1	TCTATTAAATAAAAATGATG
Rh2bU	Rh2bU g2	GATGATGAAATAAGTCATGT
Rh4	Rh4 g8	TTCTCTATATCTTCTATATG
Pfs230	Pfs230 g1	ATGTTGAGGAAAAAATACAA

### Sheet: Synthesised sequences
Target gene	Synonymous repair sequence	Frameshift repair sequence
EBA 175	TTGTCAATAATTAAGACTTATACCAAGGAAACCATGAAAGACCACTTTATAGAGGCATCAAAGAAAGAGAGTCAGTTGCTTTTGAAGAAAAACGACAATAAGTATAACAGTAAATTCTGTAATGACCTTAAAAACTCATTTTTAGATTATGGACATCTTGCTATGGGAAACGACATGGACTTCGGTGGATACAGTACAAAAGCTGAAAATAAGATACAAGAGGTATTCAAGGGAGCACATGGAGAAATTTCAGAACATAAGATAAAGAACTTCCGTAAAAAGTGGTGGAACGAGTTCCGT	TTGTCAATAATTAAGACTTATACCAAGGAAACCATGTAAGACCACGTTTAAAGAGGCATCAAAGAAAGATAGTCAGTTGCTTTTGAAGAATAACGACAATAAGTATAACAGTAAATTCTGTAATGACCTTAAAAACTCATTCCTTGACTATGGTCACTTGGCAATGGGTAACGACATGGACTTCGGTGAATACAGTACAAAAGCTGAAAATAAGATACACAGAGGTATTCACTAGGGAGCACATGAAGAAATTTCAGAACATAAGATAAATGAACTTCCGTAAAAAGTGGTGGAACGAGTTCCGT
EBA 181	TGCAAGGGTAAGCGTTCAACTCACACTTGGATTTGCGAGAACAAGGGAAACAATAACATTTGCATACCAGACCGTAGAGTTCAGCTTTGCATTACTGCATTGCAGGACCTTAAGAACAGTGGTAGTGAGACCACAGACAGGAAGTTGCTTAGAGATAAAGTATTTGATTCAGCTATGTATGAGACAGACTTACTTTGGAACAAGTACGGATTCAGGGGTTTCGACGATTTCTGCGATGACGTTAAGAACTCATACCTTGACTACAAGGACGTAATTTTCGGTACAGACCTTGACAAGAACAATATTAGTAAATTGGTTGAAGAGAGTTTGAAGAGGTTCTTCAAGAAAGACTCATCAGTTTTGAACCCAACAGCATGGTGGCGT	TGCAAGGGTAGCGTTCAACTCACACTTGGATTTGCGAGAACTAGGGACAACAATAACATTTGCATACCTGACCGTAGAGTTCAGCTATTGCATTACTGCATTGCAGGACCTAAAGAACAGTGGTAGTGAGACCACAGACAGGAAGTTGCTTCGTGACAAGGTTTTCGACAGTGCAATGTACGAGATGCAGACTTACTTTGTAACAAGTACGGATTCAGGGGTTTTGACGATTTCTGCGATGACGTTAAGAACTCATACCTTGACTACAAGGACGTAATTTTCGGTACAGACCTTGACAAGAACAATATTAGTAAATTGGTTGAAGAGAGTTTGAAGAGCGTTCTTCAAGATAGACTCATCAGTTTTGAACCCAACAGCATGGTGGCGT
EBA140	ATGGACTTCGGAGGAAACACTGACCGTGTGAAGGGTTACATAAACAAAAAGTTTAGTGACTACTACAAAGAGAAGAACGTAGAGAAGTTGAACAACATAAAGAAAGAGTGGTGGGAGAAGAACAAGGCTAACCTTTGGAACCACATGATTGTAAATCATAAAGGAAACATAAGTAAAGAATGTGCAATTATACCAGCAGAGGAGCCACAGATAAACTTGTGGATTAAGGAGTGGAACGAGAATTTTCTTATGGAGAAAAAACGTCTTTTCTTGAACATTAAGGACAAATGCGTAGAGAATAAG	ATGGACTTCGGAGGAAACACTGACCGTGTGAAGGGTTAGATAAACCAAAAAGTTTAGTGACTACTACAAAGAGAAGAACGTTGAGAAGTTGAACAACATTAAGAAAGAGTGGTGGGAGAATGAACAAGGCTAACCTTTGGAACCACATGATTGTTAACCACAAGGGTAATATTTCAAAGGAGTGCGCAATAATACGTCAGCAGAGGAGCCACAGATTAACTTGTGGATTAAGGAGTGGAACGAGAATTTTCTTAAGGAGAAAAAACGGTCTTTTCTTGAACATTAAGGACAAATGCGTAGAGAATAAG
Rh1	AAGGACGAGTCATACATTAAGAACTATCGTGGAAACAACTTCAGTTACGACTTAAGTAAGAACAGTTCAATTTTCTTACACATGGGAAATGGATCAAATAGTAAGACTTTGAAGAGGTGCAATAAAAAGAAGAACATTAAAACAAACTTCTTAAGACCTATCGAGGAAGAGAAAACGGTATTGAACAACTACGTTTACAAGGGAGTTAACTTCCTTGACACTATTAAGAGGAACGACAGTTCATACAAGTTCGACGTATACAAGGACACCAGTTTCCTTAAGAACCGTGAGTACAAGGAGCTTATAACAATGCAATACGACTACGCATACCTTGAGGCTACTAAGGAAGTA	AAGGACGAGTCATACATTAAGAACTATCGTGGAAACAACTTCAGTTAGGACTTAAGTAAGAACAGTTCAGATTTTCTTACACATGGGTAATGGATCAAATAGTAAGACTTTGAATAGGTGCAATAAAAAGAAGAACATTAAAACTAAACTTCCTTCGTCCAATAGAAGAGGAAAAGACCGTTTTGAACAACTACGTTTACAAGGTAGTTAACTTCCTAGACACTAGATTAAGAGGAACGACAGTTCATACAAGTTCGACGTATATAAGGACACCAGTTTCCTTAAGAACCGTGAGTACAAGGAGCTTATCAACAATGCAATACGACTACGCATACCTTGAGGCTACTAAGGAAGTA
Rh2aU	AAGATTGACTCATTGCTTAACAAGAACGACGAAGTAATTAAGGACAACGAAACTCAGCTTAAGACTAACATTCTTAATAGTCTTAAGAACCAGCTTTACTTGAACCTTAAGAGGGAGTTGAACGAGATAATTAAAGAGTATGAGGAGAATCAAAAGAAGATTTTGCATTCAAATCAACTTGTTAACGATAGTTTAGAACAGAAGACAAACCGTTTGGTGGACATAAAGCCAACTAAACACGGAGACATTTACACAAACAAGTTGAGTGACAACGAGACAGAGATGTTGATTACTTCAAAGGAGAAGAAGGACGAGACTGAGAGTACAAAGCGTAGTGGT	AAGATTGACTCATTGCTTAACAAGAACGACGAAGTAATTTAGGACTAACGAAACTCAGCTTAAGACTAACATTCTTAATAGTCTTAAGAACCAGCTTAACTTGAACCTTAAGAGGGAGTTCGAACGAGATAATTAAAGAGTATGAGGAGAATCTAAAGAAGATTCTTCACAGTAACCAGTTGGTAAATGACTCACTTGAACAGAGTAGACTAACCGTTTGGTGGACATAAAGCCAACTAAACACGGAGACATTAACACAAACAAGTTGAGTGACAACGAGACAGAGATGTTGATTACTTCTAAGGAGAAGAAGGACGAGACTGAGAGTACAAAGCGTAGTGGT
Rh2bU	ACTCACCCATCAAACATAGGTGGGGAGAAGATAACACACAACGACGAGATAAGTATAACCGGAGAGCGTAACAATATATCAGACGTAAACGACTACTCAGAGTCTAGTAATATTTTCGAGAACGGGGATTCAACCATTAACACATCAACTCGTAATACCAGTTCAACTCACGACGAGTCCCATATAAGTCCTATCAGCAATGCGTATGATCACGTAGTAAGTGACAACAAGAAGTCAATGGACGAGAATATTAAGGACAAGTTGAAAATTGACGAGTCAATTACAACCGACGAGCAGATTCGTCTTGACGACAACAGTAACATAGTACGTATAGACTCAACAGATCAGAGAGACGCCTCATCTCACGGATCATCTAACAGAGACGATGACGAGATTTCA…	ACTCACCCATCAAACATAGGTGGGGAGAAGATAACACACAACGACTAGATAAGTATAGACCGGAGAGCGTAACAATATATCAGACGTTAACGACTACTCAGAGTCTAGTAATATCTTTCGAGAACGGGGATTCAACCATAAACACATCAACTCGTAATACCAGTTCAACTCACGACGAGAGTCACATTTCACCCATATCAAACGCCTACGACCACGTAGTAAGTGACAACAAGAAGTCAATGGACGAGACTATATTAAGGACAAGTTGAAAATTGACGAGTCAATTAGAACCGACGAGCAGATTCGTCTTGACGACAACAGTAACATAGTACGTATAGACTCAACTGATCAGAGAGACGCCTCATCTGACGGATCATCTAACAGAGACGATGACGAGAT…
Rh4	CCACCCAACAGTCCTTTCAGGTCATACTACGATAAGAACCTTAACAAGGACATTAACGAGACCTGCCACAGTATTCAGACCTTGTTAAATAACTTGATTAGTAGTAAGATAATTTTCAAGATGCTTGAGACAACCAAGGAGCAGATTCTTTTGCTTTGGAACAATAAGAAGATATCACAGCAGAACTACAATCAGGAGAACCAGGAGAAGTCAAAGATGATAGACTCGGAAAATGAAAAACTAGAAAAGTACACAAATAAATTCGAGCACAACATAAAGCCCCACATTGAGGACATTGAAAAGAAGGTGAACGAGTACATAAACAACAGTGACTGCCACCTTACTTGCAGTAAGTACAAGACTATAATTAACAACTACATTGACGAGATTATTACCACA…	CCACCCAACAGTCCTTTCAGGTCATACTACGATTAGAACCTTGAATAAGGACATTAACGAGACCTGCCACAGTATTCAGACCTTGTTAAATAACTTGATTAGTAGTAAGATAATTTTCAAGATGCTTGAGACAACCAAGGAGCACGATTCTTTTGCTTTGGAACAATATGAAGATATCACAGCAGAACTACAATCAGGAGAACCAGGTGAAGTCAAAGATGATAGACAGTGAGAACGAGAAGTTGGAGAAATATACCAATAAATTCGAGCACAACATAAAGCCCCACATTGAGGACATAGAAAAGAAGGTGAACGAGTACATAAACAACAGTGACTGCCACCTTAGACTTGCAGTAAGTACAAGACTATAATTAACAACTACATTGACGAGATTATTAC…
Pfs230	GACATGCACAGTAACGTGCAGGAGAAGAACATGATTCTTATTCGTAACATTGACAAGGAGAACAAGAACGACATTCAGAACGTAGAAGAGAAGATACAGCGTGACACTTATGAGAACAAGGACTACGAGTCAGACGACACTTTAATTGAGTGGTTCGACGACAATACAAATGAAGAAAACTTTTTACTAACTTTTCTTAAGAGATGTCTTATGAAGATTTTCAGTTCTCCAAAGCGTAAGAAGACAGTTGTGCAGAAGAAGCACAAAAGTAACTTCTTCATTAATTCAAGTCTTAAGTACATTTACATGTACCTTACACCTAGTGAC	GACATGCACAGTAACGTGCAGGAGAAGAACATGATTCTTATTCGTAACATTGACTAGGAGAACAAGAACTGACATTCAGAACGTTGAAGAGAAGATACAGCGTGACACTTATGAGAACAAGGACTAGCGAGTCAGACGACACTTTAATTGAGTGGTTAGACGACAACACTAACGAGGAGAATTTCCTTTTGACATTCCTAAAGAGATGTCTTATGAAGATTTTCAGTTCTCGTCAAAGCGTAAGAAGACAGTTGTGCAGAAGAAGCACAATAGTAACTTCTTGCATAAATTCAAGTCTTAAGTACATTTACATGTACCTTACACCTAGTGAC
